# Variability in mineral composition of Canadian lentil cultivars

**DOI:** 10.1101/2024.05.14.592802

**Authors:** Ana Vargas, Rajib Podder, Maya Subedi, Kirstin E. Bett, Albert Vandenberg

**Affiliations:** Dep. of Plant Sciences, Univ. of Saskatchewan, 51 Campus Dr., Saskatoon, SK S7N 5A8; Agriculture and Agri-food, Canada Saskatoon, SK, S7N 0X2

**Keywords:** lentils, mineral, trace element, chemical composition

## Abstract

Lentils are a good source of essential minerals for the proper functioning of the human body. We evaluated 34 cultivars and elite lentil lines representing the breadth of the Canadian breeding program. Trials were established in 10 site-years across Saskatchewan Province. Concentrations of 27 minerals were quantified with an inductive coupled argon plasma emission spectrometer in whole and dehulled lentil seeds. Li, V, Cr, Co, As, Ag, Cd, Sn, La, Hg, and Pb had concentrations below the quantification limit and were excluded from further analysis. The effects of site year, tissue type (whole and dehulled), and lentil genotypes were analyzed using a mixed model. Mineral concentrations of Na, K, Ca, Mg, Cu, B, and Ba were stable across site years. Na, Zn, P, Cu, Se, and Mo had similar concentrations in whole and dehulled seeds. Ca, Fe, Mg, Mn, B, Al, and Ba were more concentrated in whole seeds, while K, S, and Ni were higher in dehulled seeds. Several lentil genotypes had outstanding concentrations of several minerals. Lentil genotypes with a higher composition of several minerals could be a starting point for enhancing mineral composition in lentils.
