## Supplementary material for "Variability in mineral composition of Canadian lentil cultivars": Supplemental Table S1.xlsx

### Sheet: Supplemental Table S1
Supplemental Table S1. General agronomic management during the crop cycle in all 10 site-years.
Product	Application time	Primary Target
Edge® MicroActiv (ethalfluralin)	Fall	broadleaf and grassy weeds
Glyfosate	prior to emergence	broadleaf and grassy weeds
Pursuit® 240 (imazethapyr)	Early post-emergent	broadleafs
Centurion® (clethodim)	post-emergent	grasses
Heat® (saflufenacil)	pre-harvest	pre-harvest desiccation
