## Supplementary material for "Variability in mineral composition of Canadian lentil cultivars": Supplemental Table S2.xlsx

### Sheet: Supplemental Table S2
Supplemental Table S2. Least significant difference (LSD) and coefficient of variation (CV) values for 16 minerals evaluated in whole and dehulled seeds of 34 lentil accessions across 10 site-years in Saskatchewan during 2017-2018.
SV	Fe	Zn	Mg	Na	Ca	K	P	S	Yield
Genotype	1.68***	1.45***	14.71***	0.61***	15.94***	0.16***	0.1***	0.04***	95.96***
Site-year	0.91***	0.79***	7.98***	0.33***	8.64***	0.09***	0.05***	0.02***	52.04***
Tissue type	0.41***	0.35***	3.57***	0.15***	3.87***	0.03***	0.02***	0.01***	na
Block	**	***	ns	ns	***	ns	***	***	**
Entry*Site-year	5.31***	4.6***	46.52***	ns	50.4***	ns	0.32***	0.1***	303.51***
Entry*Tissue type	2.38***	ns	20.80***	ns	22.54***	0.2***	ns	0.05ns
Entry*SY*TT	ns	ns	ns	ns	ns	ns	ns	ns
CV	7.7	11.35	4.72	43.35	9.96	4.94	7.95	5.24	17.25
SV	Mn	Cu	Mo	B	Ni	Se	Al	Ba
Genotype	0.51***	0.37***	0.36***	0.54***	0.2***	0.14***	1.75***	0.3***
Site-year	0.28***	0.20***	0.2***	0.29***	0.11***	0.07***	0.95***	0.16***
Tissue type	0.12***	ns	0.09***	0.13***	0.05***	0.03***	0.42***	0.07***
Block	ns	***	***	ns	***	***	*	*
Entry*Site-year	1.62***	1.16***	1.14***	1.7***	0.63***	0.43***	ns	ns
Entry*Tissue type	ns	0.52ns	0.51ns	0.76***	ns	ns	ns	0.42***
Entry*SY*TT	ns	***	ns	***	ns	ns	ns	ns
CV	11.24	12.99	40.45	21.16	25.77	47.92	61.25	23.67
ANOVA values are ns: not significant, *, **, ***: significant at 0.05, 0.01, 0.001 respectively. Fe: iron, Zn: zinc, Mg: magnesium, Na: sodium, Ca: calcium, K: potassium, P: phosphorus, S; sulfur, Mn: manganese, Cu: cupper, Mo: molybdenum, B: boron, Ni: niquel, Se: selenium, Al: aluminum, Ba: barium.
