## Supplementary material for "Variability in mineral composition of Canadian lentil cultivars": Supplemental Table S3.xlsx

### Sheet: Supplemental Table S3
Supplemental Table S3. Eigenvalues and correlations with original variables of principal component analysis of 16 minerals evaluated in 34 lentil genotypes according to 10 site-years and whole and dehulled seeds grown in Saskatchewan during 2017-18.
		Site-year principal component analysis								Tissue type principal component analysis
		Whole seeds				Dehulled seeds
		Eigenvalues		Correlations with original variables		Eigenvalues		Correlations with original variables		Eigenvalues		Correlations with original variables
Lambda	Variables	Value	Proportion	PC1	PC2	Value	Proportion	PC1	PC2	Value	Proportion	PC1	PC2
1	Na	4.54	0.28	-0.1	0.38	4.6	0.29	-0.01	0.25	4.26	0.27	0.09	-0.2
2	K	2.25	0.14	0.59	0.22	2.12	0.13	0.58	0.31	3.25	0.2	0.17	0.57
3	Ca	1.93	0.12	0.07	-0.13	1.52	0.1	0.28	0.62	1.61	0.1	0.73	-0.59
4	Fe	1.34	0.08	0.55	0.66	1.32	0.08	0.57	-0.44	1.44	0.09	0.65	0.17
5	Zn	1.23	0.08	0.72	-0.09	1.2	0.08	0.72	-0.27	1.15	0.07	0.42	0.67
6	Mg	0.89	0.06	0.56	-0.06	1	0.06	0.58	0.57	0.87	0.05	0.82	-0.36
7	P	0.77	0.05	0.76	0.07	0.89	0.06	0.69	-0.25	0.68	0.04	0.39	0.67
8	S	0.61	0.04	0.54	0.34	0.72	0.05	0.51	0.07	0.62	0.04	0.21	0.52
9	Mn	0.46	0.03	0.82	-0.23	0.7	0.04	0.86	0.15	0.49	0.03	0.85	0.18
10	Cu	0.45	0.03	-0.29	-0.52	0.4	0.03	0.03	0.23	0.41	0.03	-0.11	-0.06
11	Se	0.39	0.02	-0.29	0.01	0.37	0.02	-0.24	0.55	0.36	0.02	-0.12	-0.36
12	Mo	0.36	0.02	-0.7	0.29	0.33	0.02	-0.69	0.32	0.25	0.02	-0.44	-0.59
13	Ni	0.24	0.02	0.48	-0.55	0.26	0.02	0.56	0.36	0.24	0.02	0.19	0.41
14	B	0.2	0.01	-0.12	-0.49	0.21	0.01	-0.16	0.55	0.15	0.01	0.17	-0.4
15	Al	0.17	0.01	0.03	0.7	0.2	0.01	0.14	-0.06	0.13	0.01	0.65	-0.54
16	Ba	0.17	0.01	0.77	-0.19	0.16	0.01	0.78	0.01	0.07	0.01	0.88	-0.27
