## Supplementary material for "Variability in mineral composition of Canadian lentil cultivars": Supplemental Table S4.xlsx

### Sheet: Supplemental Table S4
Supplemental Table S4. Concentration of 16 minerals in whole and dehulled seeds of 34 lentil genotypess evaluated across 10 site-years in Saskatchewan during 2017-2018.
Genotype and market class	Fe		Zn		Mg		Na		Ca		K		P		S		Mn		Cu		Mo		B		Ni		Se		Al		Ba
	WS	DS	WS	DS	WS	DS	WS	DS	WS	DS	WS	DS	WS	DS	WS	DS	WS	DS	WS	DS	WS	DS	WS	DS	WS	DS	WS	DS	WS	DS	WS	DS
Red	mg Kg-1		mg Kg-1		mg Kg-1		mg Kg-1		mg Kg-1		g Kg-1		g Kg-1		g Kg-1		mg Kg-1		mg Kg-1		mg Kg-1		mg Kg-1		mg Kg-1		mg Kg-1		mg Kg-1		mg Kg-1
CDC Impala	72.46	64.4132	38.7872	40.2748	1013.04	716.65	4.14	3.65	567	214.27	9.47367	9.86637	3.60959	3.76771	2.04228	2.13477	14.0901	11.1084	9.11863	9	2.64096	2.90808	7.99018	6.36	2.09482	2.35874	0.840735	0.800875	17.18	0.95	4.77	1.68
CDC Roxy	63.0382	57.4921	35.9536	36.8907	991.083	726.339	4.12	3.32	545.47	195.03	9.00203	9.32623	3.50821	3.5841	1.92203	1.98037	12.4372	10.405	8.64908	8.45	2.5238	2.77869	7.5175	6.55	1.75275	2.02094	0.781152	0.727398	14.37	0.97	4.4	1.47
CDC Imp	68.08	59.9476	37.0072	38.6832	1022.13	754.56	4.22	3.89	550.53	203.07	9.3474	9.72257	3.54051	3.62813	1.9564	2.03915	13.7337	11.1283	8.77	8.73	2.1871	2.4647	7.33	5.58	2.06692	2.27546	0.924118	0.877062	14.21	0.84	4.72	1.55
CDC Maxim	67.5362	59.7805	37.1601	37.9115	933.506	703.411	4.15	4.03	701.77	271.97	8.7374	9.02167	3.4872	3.56173	1.96081	2.01461	13.7703	11.5542	7.73444	7.8822	2.4751	2.69385	8.06189	6.54393	1.97443	2.24701	0.839479	0.765823	17.04	1.17	5.69	1.77
CDC Dazil	63.4056	56.2416	35.8495	36.8168	1066.4	830.598	3.75	3.99	720.03	296.77	9.20323	9.5381	3.41368	3.53364	1.80208	1.87114	14.953	11.9347	7.91	7.87489	2.02904	2.28953	7.51193	5.62	1.89902	2.11392	0.816246	0.767744	13.38	0.88	5.67	1.88
CDC Scarlet	62.626	55.2783	34.8799	36.2682	1028.34	835.432	4.13	3.24	821.7	328.27	9.44737	9.73417	3.4408	3.54675	1.86071	1.92317	14.9457	11.7876	7.75	7.89933	2.25064	2.47958	7.16947	5.81989	1.96102	2.23436	0.717344	0.666998	15.25	0.72	6.27	2
CDC Proclaim	64.5424	59.6541	34.2355	35.5048	939.778	693.721	3.93	3.61	617.8	233.07	8.39643	8.71587	3.33437	3.5125	1.82959	1.93842	12.765	11.0555	7.64	7.59	2.45212	2.52095	8.29595	6.86	1.7345	2.02945	0.829552	0.786839	15.38	0.94	4.98	1.55
CDC Redmoon	65.1543	58.352	35.8567	36.1204	947.028	681.283	4.17	3.93	521.53	193.3	8.77787	9.1005	3.44446	3.50428	1.90853	1.93892	12.4936	10.325	7.43947	7.53	2.42634	2.5498	7.547	6.06765	1.91738	2.15019	0.750145	0.679972	14.8	0.8	4.26	1.37
CDC Impulse	64.6743	55.7895	36.9111	36.1421	1005.76	768.099	4.98	3.81	676.77	267.83	8.80813	9.04123	3.47187	3.55574	1.97756	2.00328	13.4554	11.0251	8.05957	8.17	2.6602	2.85897	7.73943	6.68	1.96727	2.30934	0.84	0.76	17.23	0.84	5.52	1.78
CDC Carmine	67.37	60.5393	35.39	36.5392	968.07	711.322	3.92	3.51	714.6	282.03	8.87433	8.94577	3.57137	3.68398	1.86283	1.9175	14.69	12.2146	7.85	7.53	2.24202	2.4066	8.14	6.37233	2.1943	2.38083	0.81	0.76631	16.38	0.68	5.41	1.76
CDC Nimble	68.03	60.2278	36.1744	36.6427	950.993	696.476	5.3	4.65	501.6	185.87	8.9172	9.23647	3.56927	3.67423	1.94749	1.98878	12.5982	10.2117	7.44	7.7	2.47725	2.60368	7.41	5.67643	1.8029	1.99714	0.850496	0.794494	13.89	0.78	4.14	1.38
CDC Karim	70.3302	62.3723	37.173	37.7751	963.54	692.659	4.16	3.19	662.6	254.33	9.09733	9.37767	3.57347	3.65806	1.96624	2.02064	15.3593	12.3666	7.73	7.7	2.46779	2.72037	7.68923	6.27	2.10808	2.3338	0.808599	0.752434	16.7	1.25	5.39	1.78
CDC Coral	64.2384	57.4959	36.65	36.7038	972.923	753.15	3.31	2.69	640.83	241.03	8.7337	8.9102	3.47214	3.57443	1.96949	2.03145	12.9641	10.8188	7.71	7.77	2.43486	2.67862	7.68983	6.01123	2.22967	2.45126	0.842538	0.787934	13.28	1	5.49	1.81
CDC Simmie	63.9098	58.2354	37.0134	37.8223	972.988	731.775	3.74	3.84	689.87	263.07	8.56477	8.80503	3.47139	3.56741	1.95777	2.02399	14.2095	11.6656	7.61	8.06	2.26512	2.53993	8.09886	6.31001	2.21733	2.407	0.71	0.65	14.24	0.82	5.61	1.84
IBC 1124	64.7074	58.4794	37.2197	37.1589	952.814	740.311	4.37	3.62	761.27	295.73	9.14797	9.47003	3.52786	3.63426	1.98773	2.05638	14.6507	12.4301	7.49	7.08	2.8032	3.08389	8.28729	8.19323	1.99112	2.28402	0.856778	0.822126	13.24	0.87	5.62	1.72
3923-9	69.8611	60.9489	35.6422	36.4063	954.817	719.743	4.35	3.56	731.3	277.1	8.63887	8.85003	3.39591	3.46588	1.96447	2.00233	14.1116	11.8061	7.64147	7.59102	2.38349	2.61488	7.78786	6.22743	2.09153	2.3309	0.825429	0.756954	18.49	1	5.71	1.79
CDC KR-2	61.74	56.0352	36.1378	36.8807	958.104	739.992	4.19	4.29	650.17	268.4	8.92563	9.27677	3.45116	3.56056	1.9149	1.93864	13.6165	11.5976	7.79627	7.8898	2.43708	2.67853	7.46228	7.59504	1.93625	2.19696	0.834922	0.743182	12.95	0.79	5.33	1.73
Green
CDC Asterix	67.6181	58.91	35.0799	36.9594	1001.66	722.964	3.88	3.51	668.07	230.67	8.44733	8.58343	3.47379	3.5524	1.84457	1.8931	14.1832	11.7302	7.98425	8.26	2.00604	2.28653	7.07	5.58	2.0111	2.2	0.730146	0.677793	16.43	1.01	5.55	1.7
CDC Imvincible	66.2205	60.504	34.4713	36.8383	948.988	734.148	4.19	3.58	638	226.8	8.8067	9.26823	3.45236	3.62608	1.83904	1.8931	13.4812	11.1545	8.21	8.21702	2.46627	2.79194	8.72798	7.04	2.17331	2.47338	1.00835	0.930915	13.79	0.9	5.08	1.54
CDC Kermit	65.2449	58.4144	35.859	37.3103	1033.71	761.607	5.14	4.2	596.53	217.37	9.3032	9.87777	3.39119	3.50551	1.83155	1.90822	12.7576	10.6284	8.65	8.59	2.14847	2.41676	7.76132	6.22344	2.01	2.25651	0.820294	0.777682	16.25	0.88	4.73	1.52
IBC 1113	67.2075	60.5544	35.0334	36.1649	956.69	669.223	3.86	3.93	472.53	171.83	8.53363	8.6924	3.3226	3.45085	1.79703	1.86014	12.2418	10.1496	8.18	8.35	2.01283	2.26694	7.51549	5.83	1.90961	2.1485	0.771539	0.745372	15.71	0.97	4.36	1.49
CDC Impower	60.5949	54.519	37.5778	37.7755	1064.87	852.8	3.62	3.89	663.27	281.67	9.02183	9.80133	3.61225	3.84553	1.97697	2.0322	15.7148	13.1084	7.62126	7.83	2.4675	2.5312	8.06365	9.2164	2.04001	2.58138	0.891079	0.827921	12.77	1.02	6.06	1.98
CDC Greenstar	67.6621	61.6678	35.1107	36.0191	1055.57	820.18	4.42	4.58	668.9	282.87	9.36607	9.8132	3.49991	3.61407	1.89603	1.9187	14.2728	12.417	7.6145	7.03	2.74953	2.73667	7.53142	7.06	2.02635	2.63351	0.808698	0.702374	14.09	1.07	5.48	1.8
CDC Grimm	69.1287	62.2103	37.9503	38.2365	1050.42	817.623	3.28	3.43	661	287.63	9.38057	9.7622	3.64342	3.76498	1.98642	2.01505	14.5217	12.497	7.66	8.11	3.06384	3.13358	7.50063	8.24	2.03464	2.47865	0.988029	0.926327	14.39	1.14	5.66	1.82
CDC Lima	65.3875	58.0697	34.3141	33.6428	1061.73	880.221	4.74	4.78	736.47	321.8	9.1256	9.65787	3.38055	3.5274	1.85925	1.91422	15.8564	13.1761	7.5	7.56	2.35089	2.42577	6.95	7.43575	1.95616	2.4244	1.0332	0.950287	14.06	0.93	6.35	2.15
08M-2	51.62	43.1394	31.6964	29.4046	1031.27	792.423	4.42	3.71	568.47	204.57	9.3097	9.93873	3.69333	3.73246	1.98317	2.03779	13.79	11.6244	7.22	6.85	2.21331	2.28282	6.77	6.99	1.92263	2.30284	0.851885	0.810623	16.8	0.94	5.23	1.53
CDC Marble	64.4172	51.9775	32.4582	32.8801	932.542	676.936	4.2	3.49	594.4	236.6	8.48367	8.56407	3.31486	3.41653	1.6979	1.76102	12.5884	10.7229	8.20523	7.69203	2.39766	2.66389	7.71	6.84	1.93087	2.19769	0.73	0.785387	14	0.85	4.85	1.7
CDC QG-2	60.5469	45.6503	32.4516	32.5748	988.36	755.705	3.9	3.47	611.5	230	8.8454	9.14	3.51334	3.59163	1.77464	1.8206	13.1741	10.9573	7.61867	7.5	2.41918	2.54226	7.80226	6.15	2.041	2.39455	0.694602	0.644005	15.18	0.91	5.05	1.67
CDC QG-3	58.11	49.6609	33.4296	33.9418	1028.16	762.67	3.71	3.14	557.77	201.47	9.3936	9.72953	3.6945	3.78272	1.87155	1.919	15.8381	12.4589	7.35	7.67	2.61466	2.71081	7.38	6.36	2.04976	2.42929	0.826292	0.7624	14.69	1.04	5.09	1.55
CDC QG-4	60.1	45.4181	31.3187	32.2549	989.268	760.644	3.9	2.9	665.67	255.8	8.4789	8.8349	3.4476	3.59831	1.76365	1.83787	13.611	11.3934	7.79986	7.95	2.22372	2.41759	7.56986	5.55	2.01471	2.30759	0.699906	0.653144	13.92	0.72	5.47	1.81
Spanish Brown
CDC SB-3	61.71	50.5435	32.723	33.8628	938.755	688.423	4.53	4.47	581.97	233.77	8.62753	8.97117	3.38376	3.52597	1.74096	1.79786	12.5779	10.3532	7.95	7.79	1.9798	2.22698	7.72935	6.6748	1.82786	2.04108	0.68172	0.642025	14.48	0.86	4.9	1.65
CDC SB-4	64.57	57.6372	36.5142	37.3505	982.8	744.176	3.45	3.65	702.43	288.53	9.3206	9.73043	3.65291	3.72357	1.94017	2.02525	14.9772	12.2998	8.33729	8.09	2.57764	2.85306	7.76989	5.94	2.19908	2.46361	0.933224	0.857141	14.71	0.8	5.73	1.88
CDC Imax	66.3604	61.2491	36.5257	37.8195	1004.33	781.692	4.05	4.16	682.9	258.07	8.76163	9.09013	3.36378	3.5063	1.79578	1.87733	13.8845	11.4882	8.05947	7.8	2.12151	2.37837	6.5838	6.76	2.47542	2.9731	0.826257	0.742206	14.72	1.01	5.85	1.82
3674-17	65.34	57.8807	34.8952	35.4134	973.393	736.554	3.73	2.9	730.5	298.6	8.97217	9.30647	3.46541	3.53977	1.87538	1.94725	14.6983	12.1793	8.11699	8.78735	2.3041	2.52846	7.76612	6.07	2.25117	2.51878	0.681254	0.621324	15.91	0.95	5.79	1.94
LSD	1.68***		1.45***		14.71***		0.61***		15.94***		0.16***		0.1***		0.04***		0.51***		0.37***		0.36***		0.54***		0.2***		0.14***		1.75***		0.3***
ANOVA values are ns: not significant, *, **, ***: significant at 0.05, 0.01, 0.001 respectively. WS: whole seeds, DS: dehulled seed. Fe: iron, Zn: zinc, Mg: magnesium, Na: sodium, Ca: calcium, K: potassium, P: phosphorus, S; sulfur, Mn: manganese, Cu: cupper, Mo: molybdenum, B: boron, Ni: niquel, Se: selenium, Al: aluminum, Ba: barium.
