## Supplementary material for "Variability in mineral composition of Canadian lentil cultivars": Supplemental Table S5.xlsx

### Sheet: Supplemental Table S5
Supplemental Table S5. Mineral concentration in whole and dehulled seeds for 16 minerals across pulses.
Pulse Crop	Fe		Zn		Mg		Na		Ca		K		P		S		References
	WS	DS	WS	DS	WS	DS	WS	DS	WS	DS	WS	DS	WS	DS	WS	DS
Lentil (current analysis)	51.6-72.5	43.1-64.4	31.3-38.8	29.4-40.3	932.5-1066.4	669.2-880.2	3.3-5.3	2.7-4.8	472.5-821.7	171.8-328.3	8.4-9.5	8.6-9.9	3.3-3.7	3.4-3.9	1.7-2.1	1.8-2.2
Lentila	26-98	59-71	15-59		790.4-1380	717-963		2.6-3.7	48.4-762	200-286	1.3-10.6	8.9-10.1	3.1-7.3	3.9-4.4	1.5-2.1		Chen et al., 2022; Vandemark et al., 2018; Gupta et al., 2016; Ray et al., 2014; Wang et al., 2009; Thavarajah et al., 2009; Wang and Daun 2006
Lentilb	27-138.9		34-46		790.4-1380		3.1-7.9		387-1210		8.7-9.6		2.9-5.4				Plaza et al., 2021; Ramirez-Ojeda et al., 2018; Hefnawy et al., 2011; Haq et al., 2011
Lens lamottei	64-80		26-40		754-839				311-434								Gupta et al., 2016
Lens ervoides	37		37		638				339								Gupta et al., 2016
Lens nigricans	60-70		30-39		445-738				508-590								Gupta et al., 2016
Pea	54		31														Ray et al., 2014
Chickpea	34-56.5		26-76		1303-1489				769-1424		9.9-10.8		3.5-4.2				Ramirez-Ojeda et al., 2018; Vandemark et al., 2018; Ray et al., 2014
Common bean	42-69		21-37														Ramirez-Ojeda et al., 2018; Ray et al., 2014
Pulse Crop	Mn		Cu		Mo		B		Ni		Se		Al		Ba		References
	WS	DS	WS	DS	WS	DS	WS	DS	WS	DS	WS	DS	WS	DS	WS	DS
Lentil (current analysis)	12.2-15.9	10.2-13.2	7.2-9.1	6.9-9	2.0-3.1	2.2-3.1	6.6-8.7	5.6-9.2	1.7-2.5	2.0-3.0	0.7-1.0	0.6-1.0	12.8-18.5	0.7-1.3	4.1-6.4	1.4-2.2
Lentila	10-29	9.4-13.1	3-13	7.2-9			7.0-10.1		3.7-4.6		0.4-0.9						Chen et al., 2022; Vandemark et al., 2018; Gupta et al., 2016; Ray et al., 2014; Wang et al., 2009; Thavarajah et al., 2009; Wang and Daun 2006
Lentilb	8.7-43		5.8-11														Plaza et al., 2021; Ramirez-Ojeda et al., 2018; Hefnawy et al., 2011; Haq et al., 2011
Lens lamottei			2-6														Gupta et al., 2016
Lens ervoides			6														Gupta et al., 2016
Lens nigricans			3-4														Gupta et al., 2016
Pea											0.46						Ray et al., 2014
Chickpea	11-54.5		5.9-10				7.2-9.3				0.3-0.7						Ramirez-Ojeda et al., 2018; Vandemark et al., 2018; Ray et al., 2014
Common bean	11-15		5.5-9.9								0.5						Ramirez-Ojeda et al., 2018; Ray et al., 2014
WS: whole seed, DS: dehulled seed.
