## Supplementary material for "Variability in mineral composition of Canadian lentil cultivars": Supplemental Table S6.xlsx

### Sheet: Supplemental Table S6
Supplemental Table S6. Yield of 34 genotypes evaluated for their concentration of 16 minerals grown across 10 siteyears in Saskatchewan during 2017-18.
Genotype	Sutherland 17	Rosthern 17	Elrose 17	Limerick 17	Lucky Lake 17	Sutherland 18	Rosthern 18	Elrose 18	Limerick 18	Lucky Lake 18	Genotype average
CDC Impala	1512	1218.53	630.1	510.3	598.3	1534.5	1511.4	1045.5	573.5	434.5	956.863
CDC Roxy	1423.8	1520.6	693.1	619.3	847.1	1835.7	1443.6	1133.6	524.4	409.3	1045.05
CDC Imp	1394	1426.6	719.2	481.7	767.4	1793.9	1638.2	1181.5	491.5	407.2	1030.12
CDC Maxim	1898.1	1888.6	736	526.7	801.1	1786.2	1552.4	1255.1	574	445.2	1146.34
CDC Dazil	1583.4	1812.5	731.5	604	815.9	1766.4	1567.6	1202.2	445.4	409.2	1093.81
CDC Scarlet	1257.8	1783.2	743.4	561.3	851.5	1927.3	1631.4	1212.4	545.1	546.5	1105.99
CDC Proclaim	1657.9	1846.8	844	741.7	860	1716.9	1536.5	1318.9	515.2	501.2	1153.91
CDC Redmoon	2084.4	1732	834.7	710.7	934.3	1881.3	1741	1267	574.2	480.5	1224.01
CDC Impulse	1976.3	1840.5	708.3	770.3	898.8	1858.4	1771.3	1383.1	556.2	551.4	1231.46
CDC Carmine	2097.5	2015.6	818.6	765.3	841.9	1825.3	1399.4	1348.4	568.4	554.77	1223.52
CDC Nimble	1762.9	1853.3	756.1	601	863.7	1964	1789.7	1347	597.4	448.3	1198.34
CDC Karim	2012.8	1770.5	647.9	629.3	767.3	1789.6	1417.3	1156.5	543.5	479.8	1121.45
CDC Coral	1743.8	1962.5	744.7	745.7	885	1829.4	1595.1	1467.4	653.9	481.8	1210.93
CDC Simmie	1777.3	2059.9	814.7	720.7	909.1	1776.9	1589.6	1251.3	619.7	451.1	1197.03
IBC 1124	2112.9	1885.2	642.5	568.3	772.3	1641.5	1460.2	1314.8	595.8	506.5	1150
3923-9	2075.9	1739.1	698.2	795.7	877.2	1978.8	1645.7	1549.3	607.4	581.1	1254.84
CDC KR-2	1093.5	1711.2	771.4	636.7	796.5	1891	1361.7	1193.3	418.6	438.3	1031.22
CDC Asterix	1507.1	1447.5	667.8	573.7	829.2	1770.2	1478.3	1276	580.3	401.6	1053.17
CDC Imvincible	1867.4	1320	731.1	588	806.5	1856.1	1565	1243.2	596.5	435.4	1100.92
CDC Kermit	1677.5	1797.6	781.9	728.7	840.4	1728.4	1371.9	1323.3	652.1	437.9	1133.97
IBC 1113	1742.9	1689	780.1	595.7	791.1	1841.8	1499.5	1109.4	376	446.1	1087.16
CDC Impower	1099.2	1036.7	544.1	414.7	465.4	1718.5	1552.9	922.6	327.1	417.4	849.86
CDC Greenstar	874.5	1477.6	925.9	860	885.8	1563.5	1552.7	1098.1	393.2	354.5	998.58
CDC Grimm	1648.2	1404.3	690.7	640.3	801.5	1588.4	1480.6	1477	337.1	431.8	1049.99
CDC Lima	1681.8	1545.7	616.1	553.3	786.8	1767.1	1638	1081	425	404	1049.88
08M-2	1668.6	1421.5	633.9	465.7	560.8	2000.4	1404.3	1170.1	407.5	499.3	1023.21
CDC Marble	1351.2	1570.5	762.3	513.7	830.3	1979.5	1723.7	1155.9	512.7	403.5	1080.33
CDC QG-2	1162.1	1363.5	738	558.3	690.1	1852.2	1480.7	1105.2	524.1	418.9	989.31
CDC QG-3	843.9	1110.4	730.5	644.3	673.3	1522.6	1365.5	981.8	338.7	345.2	855.62
CDC QG-4	1433.9	1384.9	742.3	716.3	822.7	1677.1	1413.5	1171.5	535.2	425.9	1032.33
CDC SB-3	968.3	1511.2	697.5	711	723.5	1607.1	1445.2	1371	472.3	436.8	994.39
CDC SB-4	1868.6	1786.7	799.2	741.7	787.6	1934.6	1796.6	1301.6	624.1	498.1	1213.88
CDC Imax	1733.9	1286.8	747.3	876.3	927.2	1817.2	1538.7	1289.5	526	573.6	1131.65
3674-17	2336.2	1863.7	750.6	739	913.4	2043	1738.4	1370.3	590.1	545.2	1288.99
Site-year average	1615.58	1620.12	731.579	644.394	800.676	1796.02	1549.93	1237.49	518.3	458.879
